# Identification of High Blanchability Donors, Candidate genes and Markers in Groundnut

**DOI:** 10.1101/2025.06.18.660288

**Authors:** Priya Shah, Sunil S. Gangurde, Ramachandran Senthil, Kuldeep Singh, Prashant Singam, Pasupuleti Janila, Sean Mayes, Manish K. Pandey

## Abstract

Blanchability in groundnut, the ability of seeds to shed their seed coat (testa), is a trait of economic importance in the food processing industry, yet remains underexplored in breeding programs. This study aimed to assess blanchability in 184 accessions from the ICRISAT minicore collection and identify associated genomic regions, candidate genes, and molecular markers. Significant variability was observed over two seasons, with blanchability ranging from 3.98% to 70.08%. Ten genotypes, including ICG10890, ICG9507, ICG13982, and ICG297, exhibited good blanchability, with ICG297 emerging as a promising donor based on cluster analysis of blanchability and agronomic traits. Genome-wide association studies (GWAS) using the 58K ‘Axiom_*Arachis*’ SNP array revealed 58 significant SNP-trait associations and important candidate genes such as *isocitrate dehydrogenase* and *ubiquitin ligase*, which influence seed coat structure and cell wall integrity. Nine SNPs were validated via allele mining, with four markers—on chromosomes A01 (snpAH00551), A06 (snpAH00554), B04 (snpAH00558), and B07 (snpAH00559), effectively distinguishing between high and low blanchability genotypes. These validated SNPs present valuable tools for genomics-assisted breeding. Overall, the findings is the first study contributing to a better understanding of the genomics and genetic basis of blanchability and offer resources for improving processing traits in groundnut.
