## Supplementary table S1-S8 and Supplementary Figures S1-S8 for "Identification of High Blanchability Donors, Candidate genes and Markers in Groundnut": Supplementary tables.xlsx

### Sheet: S1_Blanchability_%
	Supplementary Table:S1: Phenotypic data for blanchability using the groundnut minicore collection across different seasons and sample size
	Taxa	50R	50PR	200PR	50_PR_R	Mean all
	ICG10890	60.3349	71.33	82.825	65.8325	70.0806
	ICG9507	89.5165	46.57	75.77	68.0432	69.9749
	ICG13982	88.4823	42.83	75.7725	65.6562	68.1852
	ICG12189	72.5114	57.16	75.795	64.8357	67.5755
	ICG297	62.5614	75.34	52.69	68.9507	64.8855
	ICG4729	45.9831	77.64	71.6375	61.8115	64.268
	ICG13603	81.2903	49.45	53.4125	65.3702	62.3807
	ICG3240	50.2641	69.19	67.4575	59.727	61.6597
	ICG7963	73.9857	49.81	58.595	61.8978	61.0721
	ICG14118	72.7067	44.7	63.635	58.7034	59.9363
	ICG14985	77.15	40.44	60.79	58.795	59.2938
	ICG5494	58.3217	50.44	71.7375	54.3809	58.72
	ICG10384	58.7454	49.88	70.37	54.3127	58.327
	ICG1711	69.37	43.03	64.06	56.2	58.165
	ICG3102	65.2271	55.1	47.0335	60.1635	56.881
	ICG11322	53.2	50.59	70.805	51.895	56.6225
	ICG11249	44.3848	53.26	75.4575	48.8224	55.4812
	ICG15419	64.161	39.77	64.965	51.9655	55.2154
	ICG1519	39.4313	57.62	74.5725	48.5257	55.0374
	ICG2019	63.9971	50.47	47.7075	57.2335	54.852
	ICG3584	42.862	63.14	59.725	53.001	54.682
	ICG12988	50.8945	43.06	71.09	46.9773	53.0054
	ICG9315	33.1478	68.53	59.5	50.8389	53.0042
	ICG9809	45.16	48.44	71.3325	46.8	52.9331
	ICG1137	38.5021	56.69	65.3875	47.5961	52.0439
	ICG12697	61.0478	35.55	61.7825	48.2989	51.6698
	ICG118	52.3723	46.36	57.1325	49.3662	51.3077
	ICG2106	31.1269	59.52	69.025	45.3235	51.2489
	ICG434	36.4907	53.97	66.9525	45.2304	50.6609
	ICG4911	39.2188	57.6	56.7725	48.4094	50.5002
	ICG9249	37.0353	42.29	80.51	39.6627	49.8745
	ICG4543	49.5255	47.07	53.75	48.2977	49.6608
	ICG11515	75.0663	27.97	42.47	51.5181	49.2561
	ICG3746	37.379	47.77	68.9075	42.5745	49.1578
	ICG36	25.375	61.21	65.6475	43.2925	48.8812
	ICG6201	40.965	52.9	54.2575	46.9325	48.7637
	ICG11651	53.9022	36.4	59.5425	45.1511	48.7489
	ICG3343	44.3899	46.07	58.1775	45.23	48.4669
	ICG11219	51.1847	26.641	76.725	38.9129	48.3659
	ICG5779	34.7146	54.12	59.57	44.4173	48.2055
	ICG3681	48.1014	NaN	47.7211	48.1014	47.9747
	ICG14710	71.05	25.7	45.785	48.375	47.7275
	ICG332	21.4688	64.62	61.2035	43.0444	47.5842
	ICG11088	55.47	41.81	43.9175	48.64	47.4594
	ICG12879	33.7551	54.33	55.31	44.0426	46.8594
	ICG13858	56.2701	26.88	61.3875	41.5751	46.5282
	ICG5195	39.4534	39.49	66.385	39.4717	46.2
	ICG4670	26.3349	57.39	58.905	41.8624	46.1231
	ICG8106	14.7743	67.36	56.76	41.0672	44.9904
	ICG4955	33.9424	42.24	62.1475	38.0912	44.1053
	ICG14705	58.68	25.93	45.04	42.305	42.9888
	ICG12921	63.0682	24.7485	39.4275	43.9083	42.7881
	ICG334	29.8939	47	52.59	38.4469	41.9827
	ICG3775	37.7868	40.73	49.4725	39.2584	41.8119
	ICG7906	63.1484	23.76	36.2086	43.4542	41.6428
	ICG115	39.2155	38.79	48.1725	39.0027	41.2952
	ICG13856	28.1799	43.44	57.18	35.81	41.1525
	ICG81	26.1527	44.73	55.6375	35.4414	40.4904
	ICG4750	45.7101	28.3	43.9375	37.005	38.7381
	ICG11144	32.6897	34.94	53.395	33.8148	38.7099
	ICG10036	30.1961	35.67	55.6	32.9331	38.5998
	ICG7969	11.143	55.76	52.885	33.4515	38.3099
	ICG6407	19.72	39.4032	64.475	29.5616	38.2899
	ICG12625	31.771	34.59	53.5275	33.1805	38.2672
	ICG6646	26.8214	43.73	45.89	35.2757	37.9293
	ICG5475	42.3826	36.74	31.1	39.5613	37.446
	ICG1973	20.87	50.12	43.26	35.495	37.4363
	ICG14127	48.133	20.851	45.725	34.492	37.3003
	ICG8083	17.3712	59.702	32.5525	38.5366	37.0406
	ICG12682	21.7671	31.51	67.8925	26.6385	36.952
	ICG1142	18.4624	38.8	59.6075	28.6312	36.3753
	ICG1399	29.64	44.51	33.67	37.075	36.2238
	ICG2857	NaN	NaN	36.2151	NaN	36.2151
	ICG3673	21.759	38.81	53.995	30.2845	36.2121
	ICG5327	31.9515	18.5	68.2275	25.2257	35.9762
	ICG5827	11.0714	40.18	66.7175	25.6257	35.8987
	ICG5609	28.7207	31.81	52.76	30.2654	35.889
	ICG1668	39.96	NaN	27.242	39.96	35.7207
	ICG9037	42.508	NaN	22.0111	42.508	35.6757
	ICG13491	27.6657	31.84	52.96	29.7528	35.5546
	ICG15309	31.2057	25.39	54.43	28.2978	34.8309
	ICG14106	30.3739	26.49	50.825	28.4319	34.0302
	ICG5236	20.99	31.5	57.29	26.245	34.0063
	ICG7181	23.5454	38.85	41.735	31.1977	33.832
	ICG13099	23.7133	32.91	50.1275	28.3117	33.7656
	ICG7190	18.4573	31.94	59.3425	25.1986	33.7346
	ICG8567	24.0608	25.97	58.6075	25.0154	33.4134
	ICG7243	14.6672	40.64	49.8875	27.6536	33.2121
	ICG10092	31.7998	22.56	50.2	27.1799	32.9349
	ICG5016	24.9351	33.5	43.5677	29.2175	32.8051
	ICG513	NaN	37.96	20.0823	37.96	32.0008
	ICG442	9.04626	42.88	47.27	25.9631	31.2898
	ICG6375	26.6051	24.99	44.8675	25.7975	30.565
	ICG14630	10.4776	41.87	40.9025	26.1738	29.856
	ICG15042	14.8104	35.59	43.6825	25.2002	29.8208
	ICG6703	8.07692	39.58	47.6675	23.8285	29.7882
	ICG13787	30.2013	NaN	27.4021	30.2013	29.2683
	ICG1415	26.655	28.6	34.1675	27.6275	29.2625
	ICG9418	12.3944	31.68	50.1825	22.0372	29.0735
	ICG10566	36.3235	12.5537	40.7975	24.4386	28.5283
	ICG6654	29.635	NaN	25.6546	29.635	28.3082
	ICG6057	7.82557	29.62	56.84	18.7228	28.2521
	ICG6888	4.95415	34.98	48.955	19.9671	27.2141
	ICG10474	33.52	11.24	40.7508	22.38	26.9727
	ICG14482	34.3686	17.52	29.49	25.9443	26.8307
	ICG4998	21.2681	25.22	35.855	23.244	26.3968
	ICG3053	24.0467	20.91	36.585	22.4784	26.005
	ICG14475	NaN	25.86	23.0175	25.86	24.9125
	ICG5221	7.16	27.94	45.6525	17.55	24.5756
	ICG11862	19.6181	21.63	34.8625	20.6241	24.1837
	ICG397	27.1932	10.78	38.185	18.9866	23.7862
	ICG6766	5.18433	28.53	43.8075	16.8572	23.5947
	ICG3027	17.7479	19.74	37.7375	18.744	23.4924
	ICG5663	20.02	18.14	36.64	19.08	23.47
	ICG8517	9.53757	31.86	31.65	20.6988	23.4366
	ICG163	22.8398	NaN	22.9724	22.8398	22.884
	ICG4538	22.4377	NaN	22.5195	22.4377	22.465
	ICG10185	15.729	20.78	33.83	18.2545	22.1484
	ICG8285	7.98742	20.38	45.5675	14.1837	22.0297
	ICG4343	25.98	17.13	21.85	21.555	21.6288
	ICG4156	6.9897	30.94	28.975	18.9648	21.4674
	ICG2925	19.54	NaN	23.919	19.54	20.9997
	ICG5662	21.9487	10.9044	33.4875	16.4266	20.6918
	ICG2773	21.08	19.29	21.09	20.185	20.4112
	ICG11109	15.0607	22.26	25.5275	18.6604	20.3771
	ICG11426	20.14	24.98	9.84	22.56	19.38
	ICG9961	18.9347	NaN	20.085	18.9347	19.3181
	ICG15287	25.6467	12.14	20.385	18.8933	19.2663
	ICG15190	35.1807	8	11.41	21.5904	19.0453
	ICG12276	NaN	12.87	31.0875	12.87	18.9425
	ICG3992	10.8776	20.17	28.315	15.5238	18.7216
	ICG10554	12.5454	21.66	23.2225	17.1027	18.6327
	ICG7153	21.3237	12.5	21.1575	16.9118	17.9733
	ICG188	20.603	6.65	30.305	13.6265	17.7961
	ICG5745	4.77273	17.24	36.2775	11.0064	17.3241
	ICG9666	16.3	15.06	21.8915	15.68	17.2329
	ICG8490	4.65726	18.12	31.9125	11.3886	16.5196
	ICG2511	15.9703	10.47	24.0175	13.2202	15.9195
	ICG14523	4.32432	NaN	38.584	4.32432	15.7442
	ICG13723	19.2393	10.92	17.6854	15.0796	15.7311
	ICG12672	21.2805	9.86	13.805	15.5702	15.1289
	ICG928	13.425	15.32	16.4999	14.3725	14.9044
	ICG4389	15.3188	11.24	19.4125	13.2794	14.8127
	ICG8760	NaN	NaN	14.7399	NaN	14.7399
	ICG875	NaN	8.84022	25.9	8.84022	14.5268
	ICG1274	6.73401	11.98	29.9825	9.357	14.5134
	ICG5286	14.8875	12.94	15.7875	13.9138	14.3822
	ICG14466	22.7789	1.34	20.125	12.0595	14.0758
	ICG2777	28.2903	4.78	6.585	16.5351	14.0476
	ICG4412	NaN	11.2652	19.4825	11.2652	14.0043
	ICG6813	10.5444	12.586	18.6825	11.5652	13.3445
	ICG862	15.3521	5.87	18.775	10.6111	12.652
	ICG76	10.3871	9.66	19.865	10.0235	12.4839
	ICG2381	16.1324	11.04	9.08503	13.5862	12.4609
	ICG4598	2.06	15.18	19.0475	8.62	11.2269
	ICG6667	14.6512	10.12	7.2475	12.3856	11.1011
	ICG12000	16.8273	7.68	6.8093	12.2536	10.8926
	ICG9777	11.472	4.04	17.9525	7.75598	10.3051
	ICG4527	8.31179	11.02	12.1129	9.6659	10.2777
	ICG9905	NaN	11.0096	8.6975	11.0096	10.2389
	ICG11855	7.56871	6.02	20.43	6.79436	10.2033
	ICG721	11.0363	4.52	11.3625	7.77813	8.67423
	ICG9842	5	3.66667	15.0875	4.33333	7.02187
	ICG11457	11.8701	2.22	3.4825	7.04505	6.15441
	ICG5891	3.01486	5.6	10.085	4.30743	5.75182
	ICG10479	NaN	5.96	4.755	5.96	5.55833
	ICG111	2.83096	2.46	8	2.64548	3.98411

### Sheet: S2_One-Way ANOVA
	Supplementary.Table:S2: Statistical analysis of the phenotypic data using one-way ANOVA
	Blanchability 50R
		SS	DF	MS	F
	Genotype	165505	183	904.401	4.40*
	Replication	0.0529791	1	0.0529791	0.00026
	Error	37576.5	183	205.336
	Total	203082	367
	Blanchability 50PR
		SS	DF	MS	F
	Genotype	141500	183	773.223	3.59*
	Replication	5134.48	1	5134.48	23.87*
	Error	39362.5	183	215.096
	Total	185997	367
	Blanchability 200PR
		SS	DF	MS	F
	Genotype	151114	183	825.76	4.98*
	Replication	11446	1	11446	69.0638*
	Error	30328.8	183	165.73
	Total	192888	367
	*Significant
	SS: Sum of square
	DF: Degree of freedom
	MS: mean sum of square
	F: f-value

### Sheet: S3_Descriptive_Statistics
	Supplementary.Table: S3:Descriptive statistics for the Blanchability traits in the groundnut minicore collection.
		Min	Max	Range	Mean	Sd	Hbs (%)
	Blanchabiliy_50R	0	92.63	92.63	32.79	21.66	87.21
	Blanchability_50PR	1.34	98.1	96.76	33.11	20.37	83.87
	Blanchability_200PR	2.36	96.88	94.52	42.43	22.66	88.86

### Sheet: S4_Two-Way ANOVA
	Supplementary.TableS4: Statistical analysis of the phenotypic data using one-way ANOVA
	Blanchability 50R vs 50 PR
	Source	d.f.	s.s.	m.s.	v.r.	F pr.
	Genotype	183	140426	767.4	3.36	<0.001*
	Environment	1	544.3	544.3	2.38	0.124*
	Genotype x Environment	163	55042.6	337.7	1.48	0.003*
	Block	13	13346.6	1026.7	4.49	<0.001*
	Residual	240	54863.3	228.6
	Total	600	263680	439.5
	Blanchability 50PR vs 200 PR
	Source	d.f.	s.s.	m.s.	v.r.	F pr.
	Genotype	187	196578	1051.2	4.51	< 0.001*
	Sample size	1	25553.5	25553.5	109.7	< 0.001*
	Genotype x Sample size	171	24419	142.8	0.61	1
	Block	13	24793.9	1907	8.19	< 0.001*
	Residual	310	72210.8	232.9
	Total	682	333936	489.6

### Sheet: S5_Pearson_correlation_Blcb
	Supplementary.Table.S5:Pearson correlation for Blanchability (BLCB)
		BLCB_50R	BLCB_50PR	BLCB_200PR
	BLCB_50R	1	0.47***	0.55***
	BLCB_50PR	0.47***	1	0.794104
	BLCB_200PR	0.55***	0.794104	1
	Pvalue-*>0.05, **>0.01, ***>0.001

### Sheet: S6_Pearson_Blcb_Agro_Afla
	Supplementary.Table:S6:Pearson correlation for Blanchability(BLCB),Agronomic_traits and Aflatoxin
		BLCB_50R	BLCB_50PR	BLCB_200PR	SDL_PR	SDL_R	SWD_PR	SWD_R	SWT_PR	SWT_R	PDWD_PR	PDWD_R	PLN_PR	PLN_R	DM_PR	DM_R	PPP_PR	PPP_R	AFTX_PR	AFLV_PR	AFLV_PR
	BLCB_50R	1	0.47***	0.55***	-0.29***	-0.24**	-0.0815553	-0.0153455	-0.19*	-0.20*	-0.141446	-0.18*	-0.23**	-0.20**	-0.41***	-0.32***	-0.102786	0.41***	0.0558054	0.329975	0.0747203
	BLCB_50PR	0.47***	1	0.794104	-0.41***	-0.43***	-0.25**	-0.27***	-0.35***	-0.42***	-0.27***	-0.40***	-0.31***	-0.28***	-0.656984	-0.56***	-0.0307724	0.53***	-0.117883	0.134887	-0.115826
	BLCB_200PR	0.55***	0.79	1	-0.41***	-0.34***	-0.22**	-0.24**	-0.32***	-0.37***	-0.26***	-0.31***	-0.30***	-0.27***	-0.679976	-0.576512	-0.0112424	0.52***	-0.0251351	0.413819	-0.0606018
	SDL_PR	-0.29***	-0.41***	-0.41***	1	0.802625	0.66304	0.43***	0.891646	0.860779	0.753186	0.727651	0.79703	0.659114	0.630399	0.46***	-0.32***	-0.647292	0.144314	4.84644e-05	0.30***
	SDL_R	-0.24**	-0.43***	-0.34***	0.802625	1	0.50***	0.36***	0.677759	0.741366	0.54***	0.657426	0.659678	0.650854	0.55***	0.32***	-0.25***	-0.585658	0.137859	0.00569245	0.21**
	SWD_PR	-0.0815553	-0.25**	-0.22**	0.66304	0.50***	1	0.686475	0.836501	0.732381	0.74401	0.669853	0.46***	0.28***	0.48***	0.40***	-0.26***	-0.37***	0.17*	0.00494924	0.21**
	SWD_R	-0.0153455	-0.27***	-0.24**	0.43***	0.36***	0.686475	1	0.585102	0.649955	0.53***	0.571765	0.27***	0.21**	0.47***	0.43***	0.034981	-0.20**	0.00884344	0.512737	0.0495221
	SWT_PR	-0.19*	-0.35***	-0.32***	0.891646	0.677759	0.836501	0.585102	1	0.874588	0.857707	0.776259	0.723734	0.55***	0.54***	0.40***	-0.37***	-0.569009	0.20**	3.89216e-06	0.34***
	SWT_R	-0.20*	-0.42***	-0.37***	0.860779	0.741366	0.732381	0.649955	0.874588	1	0.751997	0.75014	0.691252	0.586528	0.628377	0.49***	-0.23**	-0.53***	0.122942	0.000176092	0.28***
	PDWD_PR	-0.141446	"-0.27***	-0.26***	0.753186	0.54***	0.74401	0.53***	0.857707	0.751997	1	0.805823	0.758078	0.582739	0.32***	0.125661	-0.48***	-0.55***	0.26***	3.00624e-06	0.34***
	PDWD_R	-0.18*	-0.40***	-0.31***	0.727651	0.657426	0.669853	0.571765	0.776259	0.75014	0.805823	1	0.71107	0.677027	0.44***	0.25***	-0.41***	-0.61629	0.28***	0.0024159	0.23**
	PLN_PR	-0.23**	-0.31***	-0.30***	0.79703	0.659678	0.46***	0.27***	0.723734	0.691252	0.758078	0.71107	1	0.875255	0.31***	0.0549102	-0.49***	-0.649258	0.29***	4.60184e-08	0.40***
	PLN_R	-0.20**	-0.28***	-0.27***	0.659114	0.650854	0.28***	0.21**	0.55***	0.586528	0.582739	0.677027	0.875255	1	0.23**	-0.0259759	-0.44***	-0.607604	0.30***	3.18476e-06	0.34***
	DM_PR	-0.41***	-0.656984	-0.679976	0.630399	0.55***	0.48***	0.47***	0.54***	0.628377	0.32***	0.44***	0.31***	0.23**	1	0.868036	0.141717	-0.53***	-0.0828639	0.350257	0.0706232
	DM_R	-0.32***	-0.56***	-0.576512	0.46***	0.32***	0.40***	0.43***	0.40***	0.49***	0.125661	0.25***	0.0549102	-0.0259759	0.868036	1	0.26***	-0.35***	-0.141206	0.525556	-0.0481656
	PPP_PR	-0.102786	-0.0307724	-0.0112424	-0.32***	-0.25***	-0.26***	0.034981	-0.37***	-0.23**	-0.48***	-0.41***	-0.49***	-0.44***	0.141717	0.26***	1	0.44***	-0.22**	0.000379853	-0.26***
	PPP_R	0.41***	0.53***	0.52***	-0.647292	-0.585658	-0.37***	-0.20**	-0.569009	-0.53***	-0.55***	-0.61629	-0.649258	-0.607604	-0.53***	-0.35***	0.44***	1	-0.24**	0.0188955	-0.18*
	AFTX_PR	0.0558054	-0.117883	-0.0251351	0.144314	0.137859	0.171026	0.00884344	0.20**	0.122942	0.26***	0.28***	0.30***	0.30***	-0.0828639	-0.141206	-0.22**	-0.24**	1	5.83228e-09	0.41***
	AFLV_PR	0.0747203	-0.115826	-0.0606018	0.30***	0.21**	0.21**	0.0495221	0.34***	0.28***	0.34***	0.23**	0.40***	0.34***	0.0706232	-0.0481656	-0.26***	-0.18*	0.41***	NA	1

### Sheet: S7(a)_CLUSTER1
	Supplementary Table_S7(a): Identification of superior lines based on cluster and correlation analysis of the phenotypic data (A)Cluster 1
	Sl. No.	DM_PR	DM_R				Accession number	DM_PR	DM_R
	1	ICG6201	ICG14710				ICG6201
	2	ICG11144	ICG14106				ICG11144
	3	ICG5609	ICG13856				ICG5609
	4	ICG14710	ICG14630				ICG14710
	5	ICG7181	ICG13858				ICG7181
	6	ICG6888	ICG15309				ICG6888
	7	ICG14106	ICG14127				ICG14106
	8	ICG10890	ICG15042				ICG10890
	9	ICG13856	ICG12625				ICG13856
	10	ICG14630	ICG6201				ICG14630
	11	ICG1142	ICG5609				ICG1142
	12	ICG3681	ICG3681				ICG3681
	13	ICG397	ICG4670				ICG397
	14	ICG4670	ICG5221				ICG4670
	15	ICG13858	ICG3673				ICG13858
	16	ICG10566	ICG6022				ICG10566
	17	ICG332	ICG5475				ICG332
	18	ICG115	ICG6646				ICG115
	19	ICG15309	ICG11144				ICG15309
	20	ICG297	ICG7181				ICG297
	21	ICG12921	ICG6888				ICG10474
	22	ICG12697	ICG10890
	23	ICG6703	ICG10566
	24	ICG10474	ICG10474
	25	ICG3746	ICG8106
	26	ICG6407	ICG10092
	27	ICG3775	ICG9315
	28	ICG1519	ICG8517
	29	ICG5236	ICG10554
	30	ICG8083	ICG1142
	31	ICG1711	ICG397
	32	ICG9418	ICG332
	33	ICG2106	ICG115
	34	ICG4750	ICG297
	35	ICG3102	ICG1399
	36	ICG1973	ICG1274
	37	ICG442	ICG11088

### Sheet: S7(b)_CLUSTER2
	Supplementary Table:S7(b): Identification of superior lines based on cluster and correlation analysis of the phenotypic data (B)Cluster 2
	Sr.No.	SWD_PR	SWD_R	PDWD_PR	PDWD_R	PPP_R			Accession number	SWD_PR	SWD_R	PDWD_PR	PDWD_R	PPP_R
	1	ICG8760	ICG5662	ICG5051	ICG8760	ICG12879			ICG6022
	2	ICG14482	ICG8760	ICG6766	ICG9905	ICG12988			ICG15419
	3	ICG9905	ICG11651	ICG9905	ICG6766	ICG5779			ICG10036
	4	ICG12276	ICG14523	ICG1274	ICG6646	ICG11249			ICG8760
	5	ICG5662	ICG14482	ICG6646	ICG14523	ICG9809			ICG2511
	6	ICG5286	ICG6766	ICG2857	ICG1274	ICG12697			ICG9777
	7	ICG6766	ICG14705	ICG4746	ICG11219	ICG3421			ICG6646
	8	ICG14475	ICG875	ICG5662	ICG5327	ICG11426			ICG297
	9	ICG2857	ICG2857	ICG12276	ICG1668	ICG4684			ICG6766
	10	ICG9961	ICG1668	ICG8760	ICG5662	ICG4911			ICG9905
	11	ICG5327	ICG10185	ICG5327	ICG12625	ICG81			ICG14630
	12	ICG5051	ICG11322	ICG5286	ICG2381	ICG4729			ICG12625
	13	ICG9777	ICG9905	ICG14523	ICG13787	ICG11687			ICG11219
	14	ICG5827	ICG2772	ICG118	ICG188	ICG8567			ICG11862
	15	ICG118	ICG532	ICG11862	ICG4746	ICG3584			ICG4538
	16	ICG4746	ICG2511	ICG2381	ICG297	ICG1711			ICG4746
	17	ICG11651	ICG11426	ICG14630	ICG9777	ICG11651			ICG14482
	18	ICG5016	ICG2381	ICG332	ICG11855	ICG36			ICG12276
	19	ICG11322	ICG9777	ICG12625	ICG11862	ICG1137			ICG5662
	20	ICG14705	ICG14985	ICG5016	ICG6057	ICG5236			ICG2857
	21	ICG14985	ICG3053	ICG14475	ICG2857	ICG14118			ICG5327
	22	ICG7243	ICG297	ICG14482	ICG14482	ICG3746			ICG11651
	23	ICG14523	ICG5327	ICG297	ICG6022	ICG9418			ICG5016
	24	ICG12672	ICG2773	ICG4538	ICG118	ICG1973			ICG14523
	25	ICG4598	ICG76	ICG6022	ICG2773	ICG2106			ICG2381
	26	ICG11426	ICG6667	ICG14710	ICG10185	ICG4543			ICG6057
	27	ICG6407	ICG118	ICG14985	ICG12276	ICG14705			ICG1274
	28	ICG12625	ICG6022	ICG15419	ICG5221	ICG3343
	29	ICG2381	ICG188	ICG15042	ICG332	ICG6263
	30	ICG875	ICG12276	ICG6057	ICG5016	ICG3102
	31	ICG928	ICG4911	ICG12672	ICG14630	ICG397
	32	ICG11219	ICG12921	ICG5221	ICG10036	ICG1519
	33	ICG6057	ICG9961	ICG6407	ICG2511	ICG5195
	34	ICG4527	ICG1274	ICG11855	ICG15419	ICG2019
	35	ICG5494	ICG5016	ICG11219	ICG6667	ICG9315
	36	ICG4538	ICG11862	ICG11515	ICG11651	ICG1415
	37	ICG14466	ICG4684	ICG188	ICG8285	ICG4750

### Sheet: S7(c)_CLUSTER3
	Supplementary Table:S7(c): Identification of superior lines based on cluster and correlation analysis of the phenotypic data (C) Cluster 3
	Sl.No.	BLCB_50R	BLCB_50PR	BLCB_200PR	SWT_PR	SWT_R	PLN_PR	PLN_R	PPP_PR				Accession number	BLCB_50R	BLCB_50PR	BLCB_200PR	SWT_PR	SWT_R	PLN_PR	PLN_R	PPP_PR
	1	ICG13982	ICG297	ICG10890	ICG6766	ICG4746	ICG1274	ICG15419	ICG12988				ICG15419
	2	ICG3102	ICG2106	ICG4729	ICG5327	ICG6022	ICG11862	ICG6766	ICG4729				ICG6022
	3	ICG10384	ICG12879	ICG3240	ICG9777	ICG1668	ICG2511	ICG10566	ICG3027				ICG11219
	4	ICG5494	ICG434	ICG434	ICG1668	ICG13787	ICG15042	ICG11219	ICG11249				ICG13787
	5	ICG11088	ICG6201	ICG5195	ICG13787	ICG5051	ICG14106	ICG6201	ICG5891				ICG4538
	6	ICG297	ICG12189	ICG2106	ICG1274	ICG532	ICG12625	ICG5891	ICG13787				ICG12672
	7	ICG11515	ICG9315	ICG12189	ICG5662	ICG5662	ICG6646	ICG11088	ICG12672				ICG4729
	8	ICG7963	ICG8106	ICG13982	ICG9905	ICG10185	ICG10036	ICG2511	ICG9809				ICG332
	9	ICG12189	ICG3584	ICG11249	ICG4746	ICG15419	ICG14630	ICG9777	ICG11687				ICG9809
	10	ICG13603	ICG10890	ICG9249	ICG2381	ICG2381	ICG15419	ICG10036	ICG12879				ICG11687
	11	ICG11687	ICG3102	ICG12682	ICG10185	ICG9777	ICG6201	ICG2925	ICG2106				ICG5286
	12	ICG9809	ICG3746	ICG13858	ICG14985	ICG13099	ICG11088	ICG6667	ICG3421				ICG11862
	13	ICG2019	ICG1519	ICG12988	ICG12625	ICG14523	ICG1668	ICG4746	ICG5286				ICG6766
	14	ICG11322	ICG2019	ICG1137	ICG11855	ICG3053	ICG4412	ICG4538	ICG4911				ICG11088
	15	ICG7906	ICG4911	ICG11322	ICG5016	ICG5663	ICG5016	ICG14630	ICG5195				ICG9777
	16	ICG13858	ICG11249	ICG5827	ICG15419	ICG12276	ICG513	ICG2381	ICG9315				ICG4746
	17	ICG12988	ICG6022	ICG6263	ICG5286	ICG6057	ICG8760	ICG3673	ICG4543				ICG2381
	18	ICG9507	ICG4729	ICG11687	ICG8285	ICG4538	ICG13787	ICG7181	ICG4412				ICG8760
	19	ICG12921	ICG4670	ICG10384	ICG11862	ICG11219	ICG332	ICG9842	ICG12697				ICG297
	20	ICG14118	ICG332	ICG9507	ICG297	ICG721	ICG3681	ICG11457	ICG4750
	21	ICG3240	ICG10384	ICG1711	ICG14475	ICG2772	ICG5327	ICG13787	ICG2019
	22	ICG15419	ICG11687	ICG9809	ICG7243	ICG11426	ICG2925	ICG8517	ICG2772
	23	ICG12697	ICG1137	ICG3746	ICG5051	ICG6766	ICG6022	ICG6022	ICG13723
	24	ICG4543	ICG7963	ICG14118	ICG2857	ICG2857	ICG5051	ICG8760	ICG4527
	25	ICG118	ICG5494	ICG15419	ICG14482	ICG8760	ICG6766	ICG13858	ICG862
	26	ICG4750	ICG9809	ICG12697	ICG12672	ICG11862	ICG11219	ICG15042	ICG81
	27	ICG14985	ICG3240	ICG11219	ICG6646	ICG6667	ICG2381	ICG11862	ICG6402
	28	ICG11651	ICG11322	ICG36	ICG332	ICG11855	ICG12672	ICG9315	ICG9037
	29	ICG14127	ICG13603	ICG3421	ICG6022	ICG8285	ICG4538	ICG9905	ICG6813
	30	ICG14710	ICG36	ICG1519	ICG12276	ICG5016	ICG9905	ICG6646	ICG4156
	31	ICG3343	ICG4543	ICG332	ICG118	ICG11088	ICG10566	ICG3027	ICG12000
	32	ICG1711	ICG8083	ICG5494	ICG8760	ICG14482	ICG9777	ICG297	ICG9666
	33	ICG10890	ICG7969	ICG5327	ICG11219	ICG5286	ICG2857	ICG12625	ICG1399
	34	ICG4729	ICG6263	ICG4955	ICG6057	ICG5827	ICG6057	ICG11855	ICG7153
	35	ICG3681	ICG3421	ICG9157	ICG15190	ICG11651	ICG5286	ICG3681	ICG532
	36	ICG14705	ICG5779	ICG6022	ICG3027	ICG4998	ICG4746	ICG14106	ICG2773
	37	ICG11219	ICG1973	ICG6407	ICG4538	ICG12672	ICG10185	ICG5609	ICG442

### Sheet: S8_Pop_structure_58K
	Supplementary.Table:S8: Population structure analysis of groundnut minicore collection using 58K SNP array
	Sl. No.	Lines	Cluster	Sub_species	Botanical_variety	Agronomic_type
	1	ICG81	1	fastigiata	vulgaris	Spanish Bunch
	2	ICG5827	2	hypogaea	hypogaea	Virginia Runner
	3	ICG76	2	hypogaea	hypogaea	Virginia Runner
	4	ICG13099	2	hypogaea	hypogaea	Virginia Runner
	5	ICG6201	3	fastigiata	fastigiata	Valencia Bunch
	6	ICG4598	2	hypogaea	hypogaea	Virginia Bunch
	7	ICG1137	1	fastigiata	vulgaris	Spanish Bunch
	8	ICG4543	1	fastigiata	vulgaris	Spanish Bunch
	9	ICG6703	1	hypogaea	hypogaea	Virginia Bunch
	10	ICG12189	1	fastigiata	vulgaris	Spanish Bunch
	11	ICG1142	3	fastigiata	fastigiata	Valencia Bunch
	12	ICG7969	1	fastigiata	vulgaris	Spanish Bunch
	13	ICG13603	1	fastigiata	vulgaris	Spanish Bunch
	14	ICG10479	2	hypogaea	hypogaea	Virginia Runner
	15	ICG10554	3	fastigiata	fastigiata	Valencia Bunch
	16	ICG11515	1	fastigiata	vulgaris	Spanish Bunch
	17	ICG434	1	fastigiata	vulgaris	Spanish Bunch
	18	ICG14466	2	hypogaea	hypogaea	Virginia Bunch
	19	ICG3027	2	hypogaea	hypogaea	Virginia Bunch
	20	ICG3102	1	fastigiata	vulgaris	Spanish Bunch
	21	ICG9507	1	fastigiata	vulgaris	Spanish Bunch
	22	ICG15309	3	fastigiata	fastigiata	Valencia Bunch
	23	ICG2019	1	fastigiata	vulgaris	Spanish Bunch
	24	ICG10474	3	fastigiata	fastigiata	Valencia Bunch
	25	ICG9418	1	fastigiata	vulgaris	Spanish Bunch
	26	ICG513	2	hypogaea	hypogaea	Virginia Bunch
	27	ICG1668	2	hypogaea	hypogaea	Virginia Bunch
	28	ICG12921	1	fastigiata	vulgaris	Spanish Bunch
	29	ICG4343	2	hypogaea	hypogaea	Virginia Runner
	30	ICG332	3	fastigiata	fastigiata	Valencia Bunch
	31	ICG11457	2	hypogaea	hypogaea	Virginia Runner
	32	ICG6375	1	fastigiata	vulgaris	Spanish Bunch
	33	ICG4998	2	hypogaea	hypogaea	Virginia Runner
	34	ICG11651	1	fastigiata	vulgaris	Spanish Bunch
	35	ICG3584	1	fastigiata	vulgaris	Spanish Bunch
	36	ICG11322	2	hypogaea	hypogaea	Virginia Bunch
	37	ICG721	2	hypogaea	hypogaea	Virginia Bunch
	38	ICG15042	2	fastigiata	fastigiata	Valencia Bunch
	39	ICG12276	2	hypogaea	hypogaea	Virginia Bunch
	40	ICG9037	2	hypogaea	hypogaea	Virginia Runner
	41	ICG14482	2	hypogaea	hypogaea	Virginia Bunch
	42	ICG9842	2	hypogaea	hypogaea	Virginia Bunch
	43	ICG2381	2	hypogaea	hypogaea	Virginia Runner
	44	ICG862	2	hypogaea	hypogaea	Virginia Runner
	45	ICG10185	2	hypogaea	hypogaea	Virginia Bunch
	46	ICG5745	2	hypogaea	hypogaea	Virginia Bunch
	47	ICG14475	2	hypogaea	hypogaea	Virginia Bunch
	48	ICG4729	1	fastigiata	vulgaris	Spanish Bunch
	49	ICG13491	1	fastigiata	vulgaris	Spanish Bunch
	50	ICG5891	2	hypogaea	hypogaea	Virginia Bunch
	51	ICG11219	2	hypogaea	hypogaea	Virginia Runner
	52	ICG5475	3	fastigiata	fastigiata	Valencia Bunch
	53	ICG11426	2	hypogaea	hypogaea	Virginia Bunch
	54	ICG12697	1	fastigiata	vulgaris	Spanish Bunch
	55	ICG2857	1	hypogaea	hypogaea	Virginia Runner
	56	ICG14985	1	fastigiata	vulgaris	Spanish Bunch
	57	ICG12000	2	hypogaea	hypogaea	Virginia Bunch
	58	ICG13723	2	hypogaea	hypogaea	Virginia Runner
	59	ICG6646	1	fastigiata	fastigiata	Valencia Bunch
	60	ICG36	1	fastigiata	vulgaris	Spanish Bunch
	61	ICG14630	3	fastigiata	fastigiata	Valencia Bunch
	62	ICG4670	3	fastigiata	fastigiata	Valencia Bunch
	63	ICG928	2	hypogaea	hypogaea	Virginia Runner
	64	ICG14106	3	fastigiata	fastigiata	Valencia Bunch
	65	ICG5286	2	hypogaea	hypogaea	Virginia Bunch
	66	ICG9249	1	fastigiata	vulgaris	Spanish Bunch
	67	ICG442	1	fastigiata	vulgaris	Spanish Bunch
	68	ICG10036	2	fastigiata	peruviana	INA
	69	ICG2511	2	hypogaea	hypogaea	Virginia Runner
	70	ICG5779	1	fastigiata	vulgaris	Spanish Bunch
	71	ICG1274	3	fastigiata	fastigiata	Valencia Bunch
	72	ICG5236	1	fastigiata	vulgaris	Spanish Bunch
	73	ICG4527	2	hypogaea	hypogaea	Virginia Bunch
	74	ICG9905	2	hypogaea	hypogaea	Virginia Runner
	75	ICG13856	3	fastigiata	fastigiata	Valencia Bunch
	76	ICG13982	1	hypogaea	hypogaea	Virginia Bunch
	77	ICG6766	2	hypogaea	hypogaea	Virginia Bunch
	78	ICG12672	2	hypogaea	hypogaea	Virginia Bunch
	79	ICG12625	2	fastigiata	aequatoriana	INA
	80	ICG14118	1	fastigiata	vulgaris	Spanish Bunch
	81	ICG2773	2	hypogaea	hypogaea	Virginia Runner
	82	ICG3673	1	fastigiata	fastigiata	Valencia Bunch
	83	ICG1399	3	fastigiata	fastigiata	Valencia Bunch
	84	ICG3053	2	hypogaea	hypogaea	Virginia Bunch
	85	ICG8760	2	hypogaea	hypogaea	Virginia Runner
	86	ICG163	2	hypogaea	hypogaea	Virginia Runner
	87	ICG4389	2	hypogaea	hypogaea	Virginia Runner
	88	ICG14523	2	hypogaea	hypogaea	Virginia Bunch
	89	ICG8285	2	hypogaea	hypogaea	Virginia Bunch
	90	ICG1973	1	fastigiata	vulgaris	Spanish Bunch
	91	ICG9666	2	hypogaea	hypogaea	Virginia Bunch
	92	ICG11109	2	hypogaea	hypogaea	Virginia Runner
	93	ICG11088	2	fastigiata	peruviana	INA
	94	ICG5662	2	hypogaea	hypogaea	Virginia Bunch
	95	ICG875	2	hypogaea	hypogaea	Virginia Runner
	96	ICG6407	1	fastigiata	vulgaris	Spanish Bunch
	97	ICG6888	3	fastigiata	fastigiata	Valencia Bunch
	98	ICG9777	2	hypogaea	hypogaea	Virginia Bunch
	99	ICG2777	2	hypogaea	hypogaea	Virginia Runner
	100	ICG4955	1	fastigiata	vulgaris	Spanish Bunch
	101	ICG13858	3	fastigiata	fastigiata	Valencia Bunch
	102	ICG118	2	fastigiata	vulgaris	Spanish Bunch
	103	ICG7181	3	fastigiata	fastigiata	Valencia Bunch
	104	ICG3746	3	fastigiata	vulgaris	Spanish Bunch
	105	ICG334	1	fastigiata	vulgaris	Spanish Bunch
	106	ICG2925	2	hypogaea	hypogaea	Virginia Runner
	107	ICG6057	2	hypogaea	hypogaea	Virginia Bunch
	108	ICG10890	3	fastigiata	fastigiata	Valencia Bunch
	109	ICG1711	1	fastigiata	vulgaris	Spanish Bunch
	110	ICG14710	3	hypogaea	fastigiata	INA
	111	ICG6654	1	fastigiata	vulgaris	Spanish Bunch
	112	ICG188	1	hypogaea	hypogaea	Virginia Bunch
	113	ICG397	3	fastigiata	fastigiata	Valencia Bunch
	114	ICG297	3	fastigiata	fastigiata	Valencia Bunch
	115	ICG2106	1	fastigiata	vulgaris	Spanish Bunch
	116	ICG14705	2	hypogaea	hypogaea	Virginia Bunch
	117	ICG15287	3	fastigiata	vulgaris	Spanish Bunch
	118	ICG12879	1	fastigiata	vulgaris	Spanish Bunch
	119	ICG9961	2	hypogaea	hypogaea	Virginia Bunch
	120	ICG4412	2	hypogaea	hypogaea	Virginia Runner
	121	ICG4156	2	hypogaea	hypogaea	Virginia Runner
	122	ICG5016	2	hypogaea	hypogaea	Virginia Runner
	123	ICG4911	1	fastigiata	vulgaris	INA
	124	ICG111	2	hypogaea	hypogaea	Virginia Bunch
	125	ICG4750	3	fastigiata	vulgaris	Spanish Bunch
	126	ICG1519	1	fastigiata	vulgaris	Spanish Bunch
	127	ICG11855	2	hypogaea	hypogaea	Virginia Bunch
	128	ICG9315	4	fastigiata	fastigiata	Valencia Bunch
	129	ICG12682	4	fastigiata	vulgaris	Spanish Bunch
	130	ICG8083	4	fastigiata	vulgaris	Spanish Bunch
	131	ICG3992	2	hypogaea	hypogaea	Virginia Runner
	132	ICG5494	4	fastigiata	vulgaris	Valencia Bunch
	133	ICG6667	2	hypogaea	hypogaea	Virginia Bunch
	134	ICG5663	2	hypogaea	hypogaea	Virginia Bunch
	135	ICG7906	4	fastigiata	vulgaris	Spanish Bunch
	136	ICG8567	4	fastigiata	vulgaris	Spanish Bunch
	137	ICG11144	3	fastigiata	fastigiata	Valencia Bunch
	138	ICG11249	4	fastigiata	vulgaris	Spanish Bunch
	139	ICG5221	4	fastigiata	fastigiata	Valencia Bunch
	140	ICG9809	1	fastigiata	vulgaris	Spanish Bunch
	141	ICG3681	4	fastigiata	fastigiata	Valencia Bunch
	142	ICG11862	2	hypogaea	hypogaea	Virginia Bunch
	143	ICG115	4	fastigiata	fastigiata	Valencia Bunch
	144	ICG3343	1	fastigiata	vulgaris	Spanish Bunch
	145	ICG10092	3	fastigiata	fastigiata	Valencia Bunch
	146	ICG7243	2	hypogaea	hypogaea	Virginia Runner
	147	ICG3775	3	fastigiata	vulgaris	Spanish Bunch
	148	ICG6813	2	hypogaea	hypogaea	Virginia Runner
	149	ICG8517	3	fastigiata	fastigiata	Valencia Bunch
	150	ICG4538	2	hypogaea	hypogaea	Virginia Bunch
	151	ICG15419	2	hypogaea	hirsuta	INA
	152	ICG8106	4	fastigiata	fastigiata	Valencia Bunch
	153	ICG12988	4	fastigiata	vulgaris	Spanish Bunch
	154	ICG7190	1	fastigiata	vulgaris	Spanish Bunch
	155	ICG15190	2	hypogaea	hypogaea	Virginia Bunch
	156	ICG3240	4	fastigiata	vulgaris	Spanish Bunch
	157	ICG1415	4	fastigiata	vulgaris	Spanish Bunch
	158	ICG10384	4	fastigiata	vulgaris	Spanish Bunch
	159	ICG14127	4	fastigiata	fastigiata	Valencia Bunch
	160	ICG5195	1	fastigiata	vulgaris	Spanish Bunch
	161	ICG7153	2	hypogaea	hypogaea	Virginia Runner
	162	ICG10566	4	fastigiata	fastigiata	Valencia Bunch
	163	ICG7963	4	hypogaea	hypogaea	Virginia Bunch
	164	ICG5327	2	hypogaea	hypogaea	Virginia Bunch
	165	ICG5609	4	fastigiata	fastigiata	Valencia Bunch
	166	ICG8490	2	hypogaea	hypogaea	Virginia Runner
	167	ICG13787	2	hypogaea	hypogaea	Virginia Bunch
